# The PGC-1α Gly482Ser rs8192678 SNP reprograms oxidative metabolism to favor energy storage in females

**DOI:** 10.64898/2026.10.16.759626

**Authors:** Maria Galipeau, Nathalie Jouvet, Matthieu Schoumacher, Emilie Courty, Roxanne Vandenbeek, Aysim Gunes, Martin Braud, Cynthia Fourgeux, Jeremie Poschmann, Francis C. Lynn, May Faraj, Jennifer. L. Estall

## Abstract

The Gly482Ser SNP (rs8192678) in the peroxisome proliferator-activated receptor gamma coactivator 1 alpha (*PPARGC1A)* gene has been associated with obesity, type 2 diabetes and other human metabolic diseases. In this study, we found that human iPSCs carrying a serine risk allele had reduced respiratory capacity, and individuals living with overweight or obesity homozygous for the serine allele (S/S) exhibited a preference for carbohydrate oxidation following a high-fat meal. Using a PGC-1α^Ser481Gly^ knock-in mouse model, we performed metabolic phenotyping of male and female mice carrying the three genotypes (G/G, S/G, S/S) under acute nutritional challenges (chow, fasting and high-fat high-sugar (HFHS) feeding) and chronic HFHS feeding. S/S females were heavier and showed a trend toward an increased respiratory exchange ratio (RER) during fasting, with greater weight gain and fat mass following chronic HFHS feeding. Transcriptomic analyses revealed tissue-specific reprogramming of mitochondrial oxidative pathways, that were downregulated in subcutaneous adipose tissue and liver while upregulated in muscle, with the strongest effects observed in S/S females. Together, these findings provide *in vivo* evidence that this SNP reprograms whole-body oxidative metabolism, with a net effect of favoring carbohydrate oxidation and energy conservation, particularly in females.

**Highlights:**

- Human iPSC lines expressing the PGC-1α S482 variant had reduced respiratory activity.
- The PGC-1α Gly482Ser SNP was associated with an increased respiratory quotient in people living with overweight or obesity following a high-fat meal.
- This PGC-1α SNP exerted sexually dimorphic effects on energy metabolism, with female PGC-1α^Ser481^ mice displaying impaired metabolic adaptation to nutritional challenges, including reduced fasting lipid oxidation and lower energy expenditure during HFHS refeeding.
- Transcriptomic analysis revealed multi-tissue reprogramming of mitochondrial and fatty acid beta-oxidation pathways in PGC-1α^Ser481Gly^ mice.
- The PGC-1α S481 variant may predispose females toward energy conservation, providing a physiological basis for association of this variant with increased metabolic disease risk.
