## Supplementary File 2 for "The PGC-1α Gly482Ser rs8192678 SNP reprograms oxidative metabolism to favor energy storage in females"

### Sheet: Common pathway L-M-S SS vs GG
pathway	Liver	Muscle	SCAT
REGULATION OF NERVOUS SYSTEM DEVELOPMENT	Up regulated	Down regulated	Down regulated
REGULATION OF NEUROGENESIS	Up regulated	Down regulated	Down regulated
HETEROCHROMATIN FORMATION	Up regulated	Up regulated	Up regulated
POSITIVE REGULATION OF SYNCYTIUM FORMATION BY PLASMA MEMBRANE FUSION	Up regulated	Up regulated	Down regulated
REGULATION OF TOLL LIKE RECEPTOR 3 SIGNALING PATHWAY	Up regulated	Up regulated	Up regulated
NEGATIVE REGULATION OF GENE EXPRESSION EPIGENETIC	Up regulated	Up regulated	Up regulated
POSITIVE REGULATION OF INTRACELLULAR SIGNAL TRANSDUCTION	Up regulated	Down regulated	Up regulated
MAPK CASCADE	Up regulated	Down regulated	Up regulated
MITOCHONDRION ORGANIZATION	Down regulated	Up regulated	Down regulated
LEUKOCYTE PROLIFERATION	Down regulated	Down regulated	Up regulated
LYMPHOCYTE MEDIATED IMMUNITY	Down regulated	Down regulated	Up regulated
MONOSACCHARIDE CATABOLIC PROCESS	Down regulated	Down regulated	Down regulated
NADH METABOLIC PROCESS	Down regulated	Down regulated	Down regulated
GENERATION OF PRECURSOR METABOLITES AND ENERGY	Down regulated	Up regulated	Down regulated
ENERGY DERIVATION BY OXIDATION OF ORGANIC COMPOUNDS	Down regulated	Up regulated	Down regulated
ELECTRON TRANSPORT CHAIN	Down regulated	Up regulated	Down regulated
REGULATION OF B CELL RECEPTOR SIGNALING PATHWAY	Down regulated	Down regulated	Up regulated
ATP SYNTHESIS COUPLED ELECTRON TRANSPORT	Down regulated	Up regulated	Down regulated
NUCLEOSIDE PHOSPHATE BIOSYNTHETIC PROCESS	Down regulated	Up regulated	Down regulated
MITOCHONDRIAL ELECTRON TRANSPORT NADH TO UBIQUINONE	Down regulated	Up regulated	Down regulated
GLUCOSE CATABOLIC PROCESS	Down regulated	Down regulated	Down regulated
TRICARBOXYLIC ACID CYCLE	Down regulated	Up regulated	Down regulated
CELLULAR RESPIRATION	Down regulated	Up regulated	Down regulated
RIBOSE PHOSPHATE BIOSYNTHETIC PROCESS	Down regulated	Up regulated	Down regulated
AEROBIC ELECTRON TRANSPORT CHAIN	Down regulated	Up regulated	Down regulated
OXIDATIVE PHOSPHORYLATION	Down regulated	Up regulated	Down regulated
GLYCOLYTIC PROCESS THROUGH GLUCOSE 6 PHOSPHATE	Down regulated	Down regulated	Down regulated
AEROBIC RESPIRATION	Down regulated	Up regulated	Down regulated
NAD CATABOLIC PROCESS	Down regulated	Down regulated	Down regulated
NADH DEHYDROGENASE COMPLEX ASSEMBLY	Down regulated	Up regulated	Down regulated
MITOCHONDRIAL RESPIRATORY CHAIN COMPLEX ASSEMBLY	Down regulated	Up regulated	Down regulated
ATP BIOSYNTHETIC PROCESS	Down regulated	Up regulated	Down regulated
NUCLEOSIDE TRIPHOSPHATE BIOSYNTHETIC PROCESS	Down regulated	Up regulated	Down regulated
PROTON MOTIVE FORCE DRIVEN ATP SYNTHESIS	Down regulated	Up regulated	Down regulated

### Sheet: Common pathway L-M SS vs GG
pathway	Liver	Muscle	SCAT
REGULATION OF HETEROCHROMATIN FORMATION	Up regulated	Up regulated
PROSTAGLANDIN SECRETION	Up regulated	Down regulated
DNA METHYLATION DEPENDENT HETEROCHROMATIN FORMATION	Up regulated	Up regulated
REGULATION OF CHROMATIN ORGANIZATION	Up regulated	Up regulated
EATING BEHAVIOR	Up regulated	Down regulated
ICOSANOID TRANSPORT	Up regulated	Down regulated
REGULATION OF NERVOUS SYSTEM DEVELOPMENT	Up regulated	Down regulated	Down regulated
REGULATION OF DEVELOPMENTAL GROWTH	Up regulated	Down regulated
FACULTATIVE HETEROCHROMATIN FORMATION	Up regulated	Up regulated
GLIAL CELL FATE COMMITMENT	Up regulated	Up regulated
PROSTAGLANDIN TRANSPORT	Up regulated	Down regulated
POSITIVE REGULATION OF ESTABLISHMENT OF PROTEIN LOCALIZATION TO MITOCHONDRION	Up regulated	Up regulated
REGULATION OF NEUROGENESIS	Up regulated	Down regulated	Down regulated
HETEROCHROMATIN FORMATION	Up regulated	Up regulated	Up regulated
POSITIVE REGULATION OF NERVOUS SYSTEM DEVELOPMENT	Up regulated	Down regulated
POSITIVE REGULATION OF NEUROGENESIS	Up regulated	Down regulated
POSITIVE REGULATION OF SYNCYTIUM FORMATION BY PLASMA MEMBRANE FUSION	Up regulated	Up regulated	Down regulated
REGULATION OF TOLL LIKE RECEPTOR 3 SIGNALING PATHWAY	Up regulated	Up regulated	Up regulated
REGULATION OF CHROMOSOME CONDENSATION	Up regulated	Up regulated
LUNG ASSOCIATED MESENCHYME DEVELOPMENT	Up regulated	Up regulated
LIPID EXPORT FROM CELL	Up regulated	Down regulated
TELOMERE TETHERING AT NUCLEAR PERIPHERY	Up regulated	Down regulated
TRANSCRIPTION BY RNA POLYMERASE III	Up regulated	Up regulated
NEGATIVE REGULATION OF GENE EXPRESSION EPIGENETIC	Up regulated	Up regulated	Up regulated
POSITIVE REGULATION OF LIPID TRANSPORT	Up regulated	Down regulated
CELL PROJECTION ORGANIZATION	Up regulated	Down regulated
PIGMENTATION	Up regulated	Up regulated
POSITIVE REGULATION OF LIPID LOCALIZATION	Up regulated	Down regulated
TISSUE REMODELING	Up regulated	Down regulated
EPITHELIUM DEVELOPMENT	Up regulated	Down regulated
JNK CASCADE	Up regulated	Down regulated
REGULATION OF CELLULAR COMPONENT SIZE	Up regulated	Down regulated
REGULATION OF GROWTH	Up regulated	Down regulated
VASCULATURE DEVELOPMENT	Up regulated	Down regulated
TUBE MORPHOGENESIS	Up regulated	Down regulated
BLOOD VESSEL MORPHOGENESIS	Up regulated	Down regulated
INTRACELLULAR SIGNALING CASSETTE	Up regulated	Down regulated
POSITIVE REGULATION OF INTRACELLULAR SIGNAL TRANSDUCTION	Up regulated	Down regulated	Up regulated
TUBE DEVELOPMENT	Up regulated	Down regulated
GROWTH	Up regulated	Down regulated
MAPK CASCADE	Up regulated	Down regulated	Up regulated
CENTRAL NERVOUS SYSTEM DEVELOPMENT	Up regulated	Down regulated
REGULATION OF HYDROLASE ACTIVITY	Up regulated	Down regulated
REGULATION OF INTRACELLULAR SIGNAL TRANSDUCTION	Up regulated	Down regulated
MITOCHONDRION ORGANIZATION	Down regulated	Up regulated	Down regulated
LEUKOCYTE PROLIFERATION	Down regulated	Down regulated	Up regulated
NEGATIVE REGULATION OF INTRINSIC APOPTOTIC SIGNALING PATHWAY	Down regulated	Down regulated
HUMORAL IMMUNE RESPONSE	Down regulated	Down regulated
LYMPHOCYTE MEDIATED IMMUNITY	Down regulated	Down regulated	Up regulated
SPERM MOTILITY	Down regulated	Down regulated
RESPONSE TO FUNGUS	Down regulated	Down regulated
POSITIVE REGULATION OF EPITHELIAL CELL DIFFERENTIATION INVOLVED IN KIDNEY DEVELOPMENT	Down regulated	Down regulated
T CELL MEDIATED CYTOTOXICITY	Down regulated	Down regulated
MONOSACCHARIDE CATABOLIC PROCESS	Down regulated	Down regulated	Down regulated
NADH METABOLIC PROCESS	Down regulated	Down regulated	Down regulated
REGULATION OF MAST CELL DEGRANULATION	Down regulated	Up regulated
GENERATION OF PRECURSOR METABOLITES AND ENERGY	Down regulated	Up regulated	Down regulated
ENERGY DERIVATION BY OXIDATION OF ORGANIC COMPOUNDS	Down regulated	Up regulated	Down regulated
REGULATION OF LEUKOCYTE DEGRANULATION	Down regulated	Up regulated
POSITIVE REGULATION OF LEUKOCYTE DEGRANULATION	Down regulated	Up regulated
ELECTRON TRANSPORT CHAIN	Down regulated	Up regulated	Down regulated
REGULATION OF B CELL RECEPTOR SIGNALING PATHWAY	Down regulated	Down regulated	Up regulated
ATP SYNTHESIS COUPLED ELECTRON TRANSPORT	Down regulated	Up regulated	Down regulated
POSITIVE REGULATION OF MAST CELL DEGRANULATION	Down regulated	Up regulated
REGULATION OF RETINOIC ACID RECEPTOR SIGNALING PATHWAY	Down regulated	Up regulated
NUCLEOSIDE PHOSPHATE BIOSYNTHETIC PROCESS	Down regulated	Up regulated	Down regulated
NEGATIVE REGULATION OF HIGH VOLTAGE GATED CALCIUM CHANNEL ACTIVITY	Down regulated	Down regulated
MITOCHONDRIAL ELECTRON TRANSPORT NADH TO UBIQUINONE	Down regulated	Up regulated	Down regulated
ANTIGEN PROCESSING AND PRESENTATION OF PEPTIDE ANTIGEN	Down regulated	Down regulated
GLUCOSE CATABOLIC PROCESS	Down regulated	Down regulated	Down regulated
TRICARBOXYLIC ACID CYCLE	Down regulated	Up regulated	Down regulated
CELLULAR RESPIRATION	Down regulated	Up regulated	Down regulated
RIBOSE PHOSPHATE BIOSYNTHETIC PROCESS	Down regulated	Up regulated	Down regulated
AEROBIC ELECTRON TRANSPORT CHAIN	Down regulated	Up regulated	Down regulated
OXIDATIVE PHOSPHORYLATION	Down regulated	Up regulated	Down regulated
GLYCOLYTIC PROCESS THROUGH GLUCOSE 6 PHOSPHATE	Down regulated	Down regulated	Down regulated
REGULATION OF DEFENSE RESPONSE TO BACTERIUM	Down regulated	Down regulated
AEROBIC RESPIRATION	Down regulated	Up regulated	Down regulated
POSITIVE REGULATION OF DEFENSE RESPONSE TO BACTERIUM	Down regulated	Down regulated
NAD CATABOLIC PROCESS	Down regulated	Down regulated	Down regulated
CELLULAR RESPONSE TO FATTY ACID	Down regulated	Up regulated
MATURATION OF 5 8S RRNA FROM TRICISTRONIC RRNA TRANSCRIPT SSU RRNA 5 8S RRNA LSU RRNA	Down regulated	Down regulated
ANTIGEN PROCESSING AND PRESENTATION OF EXOGENOUS PEPTIDE ANTIGEN	Down regulated	Down regulated
ANTIGEN PROCESSING AND PRESENTATION OF EXOGENOUS PEPTIDE ANTIGEN VIA MHC CLASS II	Down regulated	Down regulated
ANTIGEN PROCESSING AND PRESENTATION OF EXOGENOUS ANTIGEN	Down regulated	Down regulated
NADH DEHYDROGENASE COMPLEX ASSEMBLY	Down regulated	Up regulated	Down regulated
MITOCHONDRIAL RESPIRATORY CHAIN COMPLEX ASSEMBLY	Down regulated	Up regulated	Down regulated
ATP BIOSYNTHETIC PROCESS	Down regulated	Up regulated	Down regulated
NUCLEOSIDE TRIPHOSPHATE BIOSYNTHETIC PROCESS	Down regulated	Up regulated	Down regulated
PROTON MOTIVE FORCE DRIVEN ATP SYNTHESIS	Down regulated	Up regulated	Down regulated

### Sheet: Common pathway L-SCAT SS vs GG
pathway	Liver	Muscle	SCAT
LYMPH VESSEL DEVELOPMENT	Up regulated		Up regulated
POSITIVE REGULATION OF MUSCLE TISSUE DEVELOPMENT	Up regulated		Up regulated
REGULATION OF AXONOGENESIS	Up regulated		Down regulated
NOREPINEPHRINE BIOSYNTHETIC PROCESS	Up regulated		Up regulated
REGULATION OF SKELETAL MUSCLE TISSUE DEVELOPMENT	Up regulated		Up regulated
REGULATION OF NERVOUS SYSTEM DEVELOPMENT	Up regulated	Down regulated	Down regulated
REGULATION OF HYDROGEN PEROXIDE BIOSYNTHETIC PROCESS	Up regulated		Down regulated
REGULATION OF NEUROGENESIS	Up regulated	Down regulated	Down regulated
HETEROCHROMATIN FORMATION	Up regulated	Up regulated	Up regulated
POSITIVE REGULATION OF SYNCYTIUM FORMATION BY PLASMA MEMBRANE FUSION	Up regulated	Up regulated	Down regulated
REGULATION OF TOLL LIKE RECEPTOR 3 SIGNALING PATHWAY	Up regulated	Up regulated	Up regulated
REGULATION OF GENE SILENCING BY REGULATORY NCRNA	Up regulated		Up regulated
CARTILAGE MORPHOGENESIS	Up regulated		Up regulated
STEROL BIOSYNTHETIC PROCESS	Up regulated		Down regulated
MICROTUBULE NUCLEATION BY MICROTUBULE ORGANIZING CENTER	Up regulated		Up regulated
EMBRYONIC RETINA MORPHOGENESIS IN CAMERA TYPE EYE	Up regulated		Down regulated
CELLULAR RESPONSE TO ALCOHOL	Up regulated		Down regulated
REGULATORY NCRNA PROCESSING	Up regulated		Up regulated
RESPONSE TO HEPATOCYTE GROWTH FACTOR	Up regulated		Up regulated
POSITIVE REGULATION OF HORMONE METABOLIC PROCESS	Up regulated		Up regulated
REGULATION OF LAMELLIPODIUM ORGANIZATION	Up regulated		Up regulated
BRANCHED CHAIN AMINO ACID METABOLIC PROCESS	Up regulated		Down regulated
RESPONSE TO ALCOHOL	Up regulated		Down regulated
NEGATIVE REGULATION OF GENE EXPRESSION EPIGENETIC	Up regulated	Up regulated	Up regulated
POSITIVE REGULATION OF JUN KINASE ACTIVITY	Up regulated		Up regulated
REGULATION OF CELL FATE COMMITMENT	Up regulated		Up regulated
STEROID BIOSYNTHETIC PROCESS	Up regulated		Down regulated
MIRNA PROCESSING	Up regulated		Up regulated
CHROMATIN REMODELING	Up regulated		Up regulated
REGULATION OF LIPID METABOLIC PROCESS	Up regulated		Down regulated
POSITIVE REGULATION OF TRANSCRIPTION BY RNA POLYMERASE II	Up regulated		Up regulated
POSITIVE REGULATION OF RNA METABOLIC PROCESS	Up regulated		Up regulated
NEGATIVE REGULATION OF MRNA METABOLIC PROCESS	Up regulated		Up regulated
REGULATION OF FATTY ACID METABOLIC PROCESS	Up regulated		Down regulated
REGULATION OF LIPID BIOSYNTHETIC PROCESS	Up regulated		Down regulated
KIDNEY EPITHELIUM DEVELOPMENT	Up regulated		Up regulated
RENAL SYSTEM DEVELOPMENT	Up regulated		Up regulated
POSITIVE REGULATION OF NUCLEOBASE CONTAINING COMPOUND METABOLIC PROCESS	Up regulated		Up regulated
RHYTHMIC PROCESS	Up regulated		Up regulated
ORGANIC HYDROXY COMPOUND BIOSYNTHETIC PROCESS	Up regulated		Down regulated
NEGATIVE REGULATION OF TRANSCRIPTION BY RNA POLYMERASE II	Up regulated		Up regulated
PROCESS UTILIZING AUTOPHAGIC MECHANISM	Up regulated		Down regulated
NEGATIVE REGULATION OF RNA BIOSYNTHETIC PROCESS	Up regulated		Up regulated
PROTEIN DNA COMPLEX ORGANIZATION	Up regulated		Up regulated
NEGATIVE REGULATION OF NUCLEOBASE CONTAINING COMPOUND METABOLIC PROCESS	Up regulated		Up regulated
POSITIVE REGULATION OF GENE EXPRESSION	Up regulated		Up regulated
POSITIVE REGULATION OF INTRACELLULAR SIGNAL TRANSDUCTION	Up regulated	Down regulated	Up regulated
POSITIVE REGULATION OF SIGNAL TRANSDUCTION	Up regulated		Up regulated
MAPK CASCADE	Up regulated	Down regulated	Up regulated
CELL ACTIVATION	Down regulated		Up regulated
MITOCHONDRION ORGANIZATION	Down regulated	Up regulated	Down regulated
CARBOHYDRATE DERIVATIVE BIOSYNTHETIC PROCESS	Down regulated		Down regulated
SMALL MOLECULE CATABOLIC PROCESS	Down regulated		Down regulated
LEUKOCYTE PROLIFERATION	Down regulated	Down regulated	Up regulated
ORGANOPHOSPHATE BIOSYNTHETIC PROCESS	Down regulated		Down regulated
CARBOHYDRATE DERIVATIVE METABOLIC PROCESS	Down regulated		Down regulated
LEUKOCYTE MIGRATION	Down regulated		Up regulated
TRNA METABOLIC PROCESS	Down regulated		Up regulated
MYELOID LEUKOCYTE ACTIVATION	Down regulated		Up regulated
PURINE CONTAINING COMPOUND METABOLIC PROCESS	Down regulated		Down regulated
NUCLEOBASE CONTAINING SMALL MOLECULE METABOLIC PROCESS	Down regulated		Down regulated
LEUKOCYTE MEDIATED IMMUNITY	Down regulated		Up regulated
MYELOID LEUKOCYTE MIGRATION	Down regulated		Up regulated
REGULATION OF LEUKOCYTE MIGRATION	Down regulated		Up regulated
LYMPHOCYTE MEDIATED IMMUNITY	Down regulated	Down regulated	Up regulated
NEGATIVE REGULATION OF HEMOPOIESIS	Down regulated		Up regulated
TETRAPYRROLE METABOLIC PROCESS	Down regulated		Down regulated
NEGATIVE REGULATION OF LEUKOCYTE APOPTOTIC PROCESS	Down regulated		Up regulated
REGULATION OF MONONUCLEAR CELL MIGRATION	Down regulated		Up regulated
MONOSACCHARIDE CATABOLIC PROCESS	Down regulated	Down regulated	Down regulated
NADH METABOLIC PROCESS	Down regulated	Down regulated	Down regulated
REGULATION OF AMACRINE CELL DIFFERENTIATION	Down regulated		Up regulated
GENERATION OF PRECURSOR METABOLITES AND ENERGY	Down regulated	Up regulated	Down regulated
ENERGY DERIVATION BY OXIDATION OF ORGANIC COMPOUNDS	Down regulated	Up regulated	Down regulated
MAST CELL ACTIVATION	Down regulated		Up regulated
ATP METABOLIC PROCESS	Down regulated		Down regulated
NUCLEOSIDE TRIPHOSPHATE METABOLIC PROCESS	Down regulated		Down regulated
ELECTRON TRANSPORT CHAIN	Down regulated	Up regulated	Down regulated
MITOCHONDRIAL DNA REPAIR	Down regulated		Down regulated
REGULATION OF B CELL RECEPTOR SIGNALING PATHWAY	Down regulated	Down regulated	Up regulated
ATP SYNTHESIS COUPLED ELECTRON TRANSPORT	Down regulated	Up regulated	Down regulated
NUCLEOSIDE PHOSPHATE BIOSYNTHETIC PROCESS	Down regulated	Up regulated	Down regulated
MITOCHONDRIAL ELECTRON TRANSPORT NADH TO UBIQUINONE	Down regulated	Up regulated	Down regulated
GLUCOSE CATABOLIC PROCESS	Down regulated	Down regulated	Down regulated
TRICARBOXYLIC ACID CYCLE	Down regulated	Up regulated	Down regulated
CELLULAR RESPIRATION	Down regulated	Up regulated	Down regulated
RIBOSE PHOSPHATE BIOSYNTHETIC PROCESS	Down regulated	Up regulated	Down regulated
AEROBIC ELECTRON TRANSPORT CHAIN	Down regulated	Up regulated	Down regulated
GLYCERALDEHYDE 3 PHOSPHATE METABOLIC PROCESS	Down regulated		Down regulated
OXIDATIVE PHOSPHORYLATION	Down regulated	Up regulated	Down regulated
GLYCOLYTIC PROCESS THROUGH GLUCOSE 6 PHOSPHATE	Down regulated	Down regulated	Down regulated
AEROBIC RESPIRATION	Down regulated	Up regulated	Down regulated
NAD CATABOLIC PROCESS	Down regulated	Down regulated	Down regulated
REGULATION OF MAST CELL ACTIVATION	Down regulated		Up regulated
NEGATIVE REGULATION OF CELL ACTIVATION	Down regulated		Up regulated
GLYCERALDEHYDE 3 PHOSPHATE BIOSYNTHETIC PROCESS	Down regulated		Down regulated
MITOCHONDRIAL GENE EXPRESSION	Down regulated		Down regulated
MITOCHONDRIAL TRANSLATION	Down regulated		Down regulated
NADH DEHYDROGENASE COMPLEX ASSEMBLY	Down regulated	Up regulated	Down regulated
MITOCHONDRIAL RESPIRATORY CHAIN COMPLEX ASSEMBLY	Down regulated	Up regulated	Down regulated
ATP BIOSYNTHETIC PROCESS	Down regulated	Up regulated	Down regulated
NUCLEOSIDE TRIPHOSPHATE BIOSYNTHETIC PROCESS	Down regulated	Up regulated	Down regulated
PROTON MOTIVE FORCE DRIVEN ATP SYNTHESIS	Down regulated	Up regulated	Down regulated

### Sheet: Common pathway M-SCAT SS vs GG
pathway	Liver	Muscle	SCAT
AEROBIC ELECTRON TRANSPORT CHAIN	Down regulated	Up regulated	Down regulated
PROTON MOTIVE FORCE DRIVEN ATP SYNTHESIS	Down regulated	Up regulated	Down regulated
ATP SYNTHESIS COUPLED ELECTRON TRANSPORT	Down regulated	Up regulated	Down regulated
REGULATION OF TOLL LIKE RECEPTOR 3 SIGNALING PATHWAY	Up regulated	Up regulated	Up regulated
ELECTRON TRANSPORT CHAIN	Down regulated	Up regulated	Down regulated
OXIDATIVE PHOSPHORYLATION	Down regulated	Up regulated	Down regulated
AEROBIC RESPIRATION	Down regulated	Up regulated	Down regulated
FATTY ACID CATABOLIC PROCESS		Up regulated	Down regulated
FATTY ACID BETA OXIDATION USING ACYL COA DEHYDROGENASE		Up regulated	Down regulated
MITOCHONDRIAL ELECTRON TRANSPORT NADH TO UBIQUINONE	Down regulated	Up regulated	Down regulated
FATTY ACID BETA OXIDATION		Up regulated	Down regulated
MITOCHONDRIAL ELECTRON TRANSPORT UBIQUINOL TO CYTOCHROME C		Up regulated	Down regulated
NADH DEHYDROGENASE COMPLEX ASSEMBLY	Down regulated	Up regulated	Down regulated
LIPID OXIDATION		Up regulated	Down regulated
TOLL LIKE RECEPTOR 3 SIGNALING PATHWAY		Up regulated	Up regulated
MITOCHONDRIAL RESPIRATORY CHAIN COMPLEX ASSEMBLY	Down regulated	Up regulated	Down regulated
POSITIVE REGULATION OF CHOLESTEROL STORAGE		Up regulated	Down regulated
REGULATION OF PROTEIN TARGETING TO MITOCHONDRION		Up regulated	Up regulated
NEGATIVE REGULATION OF HEPATOCYTE APOPTOTIC PROCESS		Up regulated	Down regulated
CELLULAR RESPIRATION	Down regulated	Up regulated	Down regulated
POSITIVE REGULATION OF SYNCYTIUM FORMATION BY PLASMA MEMBRANE FUSION	Up regulated	Up regulated	Down regulated
NEGATIVE REGULATION OF DENDRITIC CELL APOPTOTIC PROCESS		Up regulated	Up regulated
POSITIVE REGULATION OF CARDIAC MUSCLE CELL DIFFERENTIATION		Up regulated	Up regulated
REGULATION OF SYNCYTIUM FORMATION BY PLASMA MEMBRANE FUSION		Up regulated	Down regulated
POSITIVE REGULATION OF TOLL LIKE RECEPTOR 4 SIGNALING PATHWAY		Up regulated	Up regulated
LIPID MODIFICATION		Up regulated	Down regulated
PROTEIN TARGETING TO MITOCHONDRION		Up regulated	Down regulated
ATP BIOSYNTHETIC PROCESS	Down regulated	Up regulated	Down regulated
MONOCARBOXYLIC ACID CATABOLIC PROCESS		Up regulated	Down regulated
HETEROCHROMATIN FORMATION	Up regulated	Up regulated	Up regulated
NEGATIVE REGULATION OF GENE EXPRESSION EPIGENETIC	Up regulated	Up regulated	Up regulated
PROTEIN LOCALIZATION TO MITOCHONDRION		Up regulated	Down regulated
NUCLEOSIDE TRIPHOSPHATE BIOSYNTHETIC PROCESS	Down regulated	Up regulated	Down regulated
TRICARBOXYLIC ACID CYCLE	Down regulated	Up regulated	Down regulated
RIBOSE PHOSPHATE BIOSYNTHETIC PROCESS	Down regulated	Up regulated	Down regulated
ENERGY DERIVATION BY OXIDATION OF ORGANIC COMPOUNDS	Down regulated	Up regulated	Down regulated
MITOCHONDRIAL MEMBRANE ORGANIZATION		Up regulated	Down regulated
NUCLEOSIDE PHOSPHATE BIOSYNTHETIC PROCESS	Down regulated	Up regulated	Down regulated
MITOCHONDRION ORGANIZATION	Down regulated	Up regulated	Down regulated
CELLULAR LIPID CATABOLIC PROCESS		Up regulated	Down regulated
LIPID CATABOLIC PROCESS		Up regulated	Down regulated
GENERATION OF PRECURSOR METABOLITES AND ENERGY	Down regulated	Up regulated	Down regulated
HOMEOSTATIC PROCESS		Down regulated	Down regulated
POSITIVE REGULATION OF INTRACELLULAR SIGNAL TRANSDUCTION	Up regulated	Down regulated	Up regulated
DEFENSE RESPONSE TO OTHER ORGANISM		Down regulated	Up regulated
CELL MOTILITY		Down regulated	Up regulated
LIPID LOCALIZATION		Down regulated	Down regulated
LEUKOCYTE PROLIFERATION	Down regulated	Down regulated	Up regulated
LIPID BIOSYNTHETIC PROCESS		Down regulated	Down regulated
REGULATION OF IMMUNE RESPONSE		Down regulated	Up regulated
AMIDE METABOLIC PROCESS		Down regulated	Down regulated
REGULATION OF NERVOUS SYSTEM DEVELOPMENT	Up regulated	Down regulated	Down regulated
INORGANIC ION HOMEOSTASIS		Down regulated	Down regulated
ADAPTIVE IMMUNE RESPONSE		Down regulated	Up regulated
ADAPTIVE IMMUNE RESPONSE BASED ON SOMATIC RECOMBINATION OF IMMUNE RECEPTORS BUILT FROM IMMUNOGLOBULIN SUPERFAMILY DOMAINS		Down regulated	Up regulated
CARBOHYDRATE METABOLIC PROCESS		Down regulated	Down regulated
IMMUNE EFFECTOR PROCESS		Down regulated	Up regulated
CHEMICAL HOMEOSTASIS		Down regulated	Down regulated
MAPK CASCADE	Up regulated	Down regulated	Up regulated
LYMPHOCYTE MEDIATED IMMUNITY	Down regulated	Down regulated	Up regulated
REGULATION OF NEUROGENESIS	Up regulated	Down regulated	Down regulated
CARBOHYDRATE HOMEOSTASIS		Down regulated	Down regulated
ORGANIC ACID BIOSYNTHETIC PROCESS		Down regulated	Down regulated
MONOSACCHARIDE BIOSYNTHETIC PROCESS		Down regulated	Down regulated
GLUCOSE METABOLIC PROCESS		Down regulated	Down regulated
FATTY ACID BIOSYNTHETIC PROCESS		Down regulated	Down regulated
REGULATION OF SIGNAL TRANSDUCTION BY P53 CLASS MEDIATOR		Down regulated	Up regulated
PYRIDINE CONTAINING COMPOUND CATABOLIC PROCESS		Down regulated	Down regulated
PROTEIN HOMOOLIGOMERIZATION		Down regulated	Down regulated
MONOCARBOXYLIC ACID BIOSYNTHETIC PROCESS		Down regulated	Down regulated
CARBOHYDRATE BIOSYNTHETIC PROCESS		Down regulated	Down regulated
SMALL MOLECULE BIOSYNTHETIC PROCESS		Down regulated	Down regulated
CARBOHYDRATE CATABOLIC PROCESS		Down regulated	Down regulated
REGULATION OF INTRINSIC APOPTOTIC SIGNALING PATHWAY BY P53 CLASS MEDIATOR		Down regulated	Up regulated
GLYCOLYTIC PROCESS THROUGH FRUCTOSE 6 PHOSPHATE		Down regulated	Down regulated
RESPONSE TO VITAMIN		Down regulated	Up regulated
VERY LOW DENSITY LIPOPROTEIN PARTICLE ASSEMBLY		Down regulated	Down regulated
RRNA 3 END PROCESSING		Down regulated	Up regulated
POSITIVE REGULATION OF ADAPTIVE IMMUNE RESPONSE		Down regulated	Up regulated
NEUTROPHIL DIFFERENTIATION		Down regulated	Down regulated
NAD METABOLIC PROCESS		Down regulated	Down regulated
PROTEIN HISTIDYL MODIFICATION TO DIPHTHAMIDE		Down regulated	Up regulated
PROTEIN LOCALIZATION TO CILIARY MEMBRANE		Down regulated	Down regulated
PEPTIDYL HISTIDINE MODIFICATION		Down regulated	Up regulated
REGULATION OF B CELL RECEPTOR SIGNALING PATHWAY	Down regulated	Down regulated	Up regulated
NADH METABOLIC PROCESS	Down regulated	Down regulated	Down regulated
GLYCOLYTIC PROCESS THROUGH GLUCOSE 6 PHOSPHATE	Down regulated	Down regulated	Down regulated
MONOSACCHARIDE CATABOLIC PROCESS	Down regulated	Down regulated	Down regulated
ANTIGEN PROCESSING AND PRESENTATION VIA MHC CLASS IB		Down regulated	Down regulated
TRANSLATION AT SYNAPSE		Down regulated	Up regulated
GLUCOSE CATABOLIC PROCESS	Down regulated	Down regulated	Down regulated
NAD CATABOLIC PROCESS	Down regulated	Down regulated	Down regulated
