## Supplementary File 4 for "The PGC-1α Gly482Ser rs8192678 SNP reprograms oxidative metabolism to favor energy storage in females"

### Sheet: Males CHOW-FAST-HFHS
Metadata in males
Animal
Species	Mouse
Genetic background	C57BL/6N
Strain and genotype	PGC-1⍺Ser481Gly (G/G, S/G, S/S)
Age at measurement	22 weeks
Sex	Male
Body weight at start	Yes
Body weight at end	Yes
Body composition at start	Yes
Body composition at end	Yes
Experimental
Treatment	CHOW diet for 14 weeks, 24 h fasting and 144 h high-fat high-sugar (HFHS) re-feeding
Diet manufacturer	Research Diets
Diet catalogue number	CHOW: D12450KI, 10% kcal fat
	HFHS: D12451i, 45% kcal fat
Diet metabolizable energy value	CHOW: 3.82 kcal/g
	HFHS: 4.73 kcal/g
Ambient temperature	22 ± 2 °C
Ambient humidity	40-70%
Photoperiod	Light 0600/1800
Calorimetry date (Y/M/D)	2022/10/05-2022/12/19
Batches or combined runs	5 batches
Number of animals	6 mice per group, 30 total
Ethics statement	Yes
Institution	Institut de Recherches Cliniques de Montréal
Calorimetry equipment	Sable Systems, Promethion
Bedding	Sani-Chip 7090A, Teklad
EE calculation method	Weir
Acclimation time	72 h
Enrichment	Beambreak activity monitor, food intake and water intake motinors, running wheels, body mass hopper enclosure, MM2 mass measurement module

### Sheet: Females CHOW-FAST-HFHS
Metadata in females
Animal
Species	Mouse
Genetic background	C57BL/6N
Strain and genotype	PGC-1⍺Ser481Gly (G/G, S/G, S/S)
Age at measurement	22 weeks
Sex	Female
Body weight at start	Yes
Body weight at end	Yes
Body composition at start	Yes
Body composition at end	Yes
Experimental
Treatment	CHOW diet for 14 weeks, 24 h fasting and 144 h high-fat high-sugar (HFHS) re-feeding
Diet manufacturer	Research Diets
Diet catalogue number	CHOW: D12450KI, 10% kcal fat
	HFHS: D12451i, 45% kcal fat
Diet metabolizable energy value	CHOW: 3.82 kcal/g
	HFHS: 4.73 kcal/g
Ambient temperature	22 ± 2 °C
Ambient humidity	40-70%
Photoperiod	Light 0600/1800
Calorimetry date (Y/M/D)	2023/02/08-2023/04/10
Batches or combined runs	4 batches
Number of animals	6-8 mice per group, 30 total
Ethics statement	Yes
Institution	Institut de Recherches Cliniques de Montréal
Calorimetry equipment	Sable Systems, Promethion
Bedding	Sani-Chip 7090A, Teklad
EE calculation method	Weir
Acclimation time	72 h
Enrichment	Beambreak activity monitor, food intake and water intake motinors, running wheels, body mass hopper enclosure, MM2 mass measurement module
